# Telomere-to-telomere genome assembly of matsutake (*Tricholoma matsutake*)

**DOI:** 10.1101/2022.07.25.501483

**Authors:** Hiroyuki Kurokochi, Naoyuki Tajima, Mitsuhiko P. Sato, Kazutoshi Yoshitake, Shuichi Asakawa, Sachiko Isobe, Kenta Shirasawa

## Abstract

Here, we report the first telomere-to-telomere genome assembly of matsutake (*Tricholoma matsutake*), which consists of 13 chromosomes (spanning 160.7 Mb) and a 76 kb circular mitochondrial genome. The chromosome sequences were supported with telomeric repeats at the ends. GC-rich regions are located at the middle of the chromosomes and are enriched with long interspersed nuclear elements (LINEs). Repetitive sequences including long-terminal repeats (LTRs) and LINEs occupy 71.7% of the genome. A total of 28,322 potential protein-coding genes and 324 tRNA genes were predicted. Sequence and structure variant analysis revealed 2,322,349 single nucleotide polymorphisms and 102,831 insertions and deletions, 0.6% of which disrupted gene structure and function and were therefore classified as deleterious mutations. As many as 683 copies of the LTR retrotransposon *MarY1* were detected in the matsutake genome, 91 of which were inserted in gene sequences. In addition, 187 sequence variations were found in the mitochondrial genome. The genomic data reported in this study would serve as a great reference for exploring the genetics and genomics of matsutake in the future, and the information gained would ultimately facilitate the conservation of this vulnerable genetic resource.
