## Supplementary Table for "Telomere-to-telomere genome assembly of matsutake (*Tricholoma matsutake*)"

### Sheet: TableS1
Supplementary Table S1 Annotation of variants detected among 14 matsutake lines
Annotation impact	Annotation	SNPs	Indels	Total	%
HIGH	Splice acceptor variant and intron variant	300	52	352	0.0151365
HIGH	Splice donor variant and intron variant	581	32	613	0.0263599
HIGH	Start lost	932	0	932	0.0400773
HIGH	Start lost and splice region variant	5	0	5	0.000215007
HIGH	Stop gained	5968	0	5968	0.256632
HIGH	Stop gained and splice region variant	72	0	72	0.0030961
HIGH	Stop lost	5	0	5	0.000215007
HIGH	Stop lost and splice region variant	1689	0	1689	0.0726294
HIGH	Frameshift variant	0	3370	3370	0.144915
HIGH	Frameshift variant and splice acceptor variant and splice region variant and intron variant	0	27	27	0.00116104
HIGH	Frameshift variant and splice donor variant and splice region variant and intron variant	0	33	33	0.00141905
HIGH	Frameshift variant and splice region variant	0	65	65	0.00279509
HIGH	Frameshift variant and start lost	0	39	39	0.00167705
HIGH	Frameshift variant and stop gained	0	78	78	0.00335411
HIGH	Frameshift variant and stop gained and splice region variant	0	1	1	4.30014e-05
HIGH	Frameshift variant and stop lost	0	1	1	4.30014e-05
HIGH	Frameshift variant and stop lost and splice region variant	0	57	57	0.00245108
HIGH	Splice acceptor variant and conservative inframe deletion and splice region variant and intron variant	0	5	5	0.000215007
HIGH	Splice acceptor variant and disruptive inframe deletion and splice region variant and intron variant	0	1	1	4.30014e-05
HIGH	Splice acceptor variant and splice region variant and intron variant	0	24	24	0.00103203
HIGH	Splice donor variant and conservative inframe deletion and splice region variant and intron variant	0	2	2	8.60028e-05
HIGH	Splice donor variant and disruptive inframe deletion and splice region variant and intron variant	0	11	11	0.000473015
HIGH	Splice donor variant and splice region variant and intron variant	0	17	17	0.000731024
HIGH	Start lost and conservative inframe deletion	0	11	11	0.000473015
HIGH	Start lost and conservative inframe insertion	0	2	2	8.60028e-05
HIGH	Start lost and disruptive inframe deletion	0	3	3	0.000129004
HIGH	Start lost and disruptive inframe insertion	0	2	2	8.60028e-05
HIGH	Stop gained and conservative inframe insertion	0	53	53	0.00227907
HIGH	Stop gained and conservative inframe insertion and splice region variant	0	1	1	4.30014e-05
HIGH	Stop gained and disruptive inframe deletion	0	6	6	0.000258008
HIGH	Stop gained and disruptive inframe insertion	0	19	19	0.000817026
HIGH	Stop lost and conservative inframe deletion and splice region variant	0	12	12	0.000516017
HIGH	Stop lost and disruptive inframe insertion and splice region variant	0	3	3	0.000129004
MODERATE	Missense variant	148235	0	148235	6.37431
MODERATE	Missense variant and splice region variant	1783	0	1783	0.0766715
MODERATE	Conservative inframe deletion	0	999	999	0.0429584
MODERATE	Conservative inframe deletion and splice region variant	0	5	5	0.000215007
MODERATE	Conservative inframe insertion	0	1507	1507	0.0648031
MODERATE	Conservative inframe insertion and splice region variant	0	7	7	0.00030101
MODERATE	Disruptive inframe deletion	0	763	763	0.0328101
MODERATE	Disruptive inframe deletion and splice region variant	0	6	6	0.000258008
MODERATE	Disruptive inframe insertion	0	948	948	0.0407653
MODERATE	Disruptive inframe insertion and splice region variant	0	5	5	0.000215007
MODIFIER	Intergenic region	2015832	90182	2106014	90.5615
MODIFIER	Intron variant	38055	3705	41760	1.79574
LOW	Initiator codon variant	13	0	13	0.000559018
LOW	Splice region variant and intron variant	7436	777	8213	0.35317
LOW	Splice region variant and stop retained variant	391	0	391	0.0168135
LOW	Splice region variant and synonymous variant	1377	0	1377	0.0592129
LOW	Stop retained variant	1	0	1	4.30014e-05
LOW	Synonymous variant	99674	0	99674	4.28612
Total		2322349	102831	2425180	100
